# DNA-damage dependent isoform switching modulates RIF1 DNA repair complex assembly and phase separation

**DOI:** 10.1101/2024.10.29.619708

**Authors:** Adenine Si-Hui Koo, Weiyan Jia, Sanghwa Kim, Mark Scalf, Claire E. Boos, Yuhong Chen, Demin Wang, Andrew F. Voter, Aditya Bajaj, Lloyd M. Smith, James L. Keck, Christopher J. Bakkenist, Lin Guo, Randal S. Tibbetts

**Author notes:** These authors contributed equally (Adenine Si-Hui Koo, Weiyan Jia).

## Abstract

How RIF1 (RAP1 interacting factor) fulfills its diverse roles in DNA double-strand break (DSB) repair, DNA replication, and nuclear organization remains elusive. Here we show that alternative splicing (AS) of a cassette exon (Ex32) encoding a Ser/Lys-rich (S/K) cassette in the RIF1 C-terminal domain (CTD) gives rise to RIF1-Long (RIF1-L) and RIF1-Short (RIF1-S) isoforms with different functional characteristics. We demonstrate that RIF1-Ex32 splice-in is mediated by an exonic splicing enhancer that is recognized by the splicing factor SRSF1 and antagonized by splicing inhibitors SRSF3 and SRSF7. Exposure to DNA damage inhibited Ex32 splice-in, potentiated the association of SRSF3 and SRSF7 with RIF1 pre-mRNA, and caused an increase in RIF1-S protein expression, which was also observed across a diverse set of primary cancers. Isoform-specific proteomic analyses revealed RIF1-L preferentially associated with mediator of DNA damage checkpoint 1 (MDC1) and sustained MDC1 focus formation to a greater extent than RIF1-S. We further show that the S/K cassette stabilized a novel phase separation activity of the RIF1 CTD and enhanced RIF1-L chromatin retention, which was reversed by CDK1-dependent phosphorylation of the RIF1 CTD in response to G_2_ DNA damage checkpoint inhibition. These combined findings suggest DNA damage-dependent RIF1 AS contributes to RIF1 functional diversification in genome protection.
