## Supplementary Table 1 for "DNA-damage dependent isoform switching modulates RIF1 DNA repair complex assembly and phase separation"

### Sheet: Sheet1
1	TARDBP
2	EIF4B
3	PCBP1
4	ZFP36L1
5	YB-1
6	BRUNOL4
7	CSDA
8	YBX2
9	HNRNPD
10	KHSRP
11	G3BP1
12	SRSF2
13	PABPC1
14	KHDRBS1
15	PTBP1
16	PCBP2
17	ACO1
18	FUBP1
19	TIAL1
20	FUS
21	G3BP2
22	EIF2S1
23	SAMD4A
24	TAF15
25	HNRNPA2B1
26	TIA1
27	HNRNPF
28	A1CF
29	PTBP2
30	SNRPB2
31	HNRNPAB
32	CIRBP
33	RBM4
34	FXR2
35	PABPC5
36	RBM28
37	RBMY1J
38	SNRPA
39	DAZAP1
40	RBM5
41	ANKRD17
42	RBM8A
43	SRSF6
44	NOVA2
45	RBM47
46	RBMY1B
47	RBMS3
48	HNRNPK
49	ELAVL4
50	MSI2
51	MATR3
52	MBNL3
53	SF3B4
54	BRUNOL5
55	SRSF4
56	ELAVL1
57	RBMS2
58	TRA2B
59	PABPC3
60	NCL
61	LIN28A
62	PABPN1L
63	PABPN1
64	SYNCRIP
65	FUSIP1
66	HNRNPCL1
67	HNRNPA1
68	FXR1
69	SRSF12
70	PSPC1
71	A2BP1
72	PUM1
73	HNRNPH1
74	ZFP36L2
75	HNRNPH2
76	ROD1
77	ANKHD1
78	PCBP3
79	U2AF2
80	RBMX
81	RBMY1D
82	HNRNPC
83	SRSF1
84	MBNL1
85	RBMY1E
86	BRUNOL6
87	MSI1
88	RBM3
89	RBMS1
90	KHDRBS3
91	CPEB4
92	RBMY1A1
93	SNRNP70
94	RBM46
95	SRSF7
96	CPEB2
97	RBMXL2
98	SART3
99	NONO
100	KHDRBS2
101	ELAVL2
102	NOVA1
103	ZFP36
104	HNRPDL
105	ELAVL3
106	RBM45
107	HNRNPL
108	SFPQ
109	PPRC1
110	SRSF3
111	HNRNPR
112	RALY
113	PUM2
114	MBNL2
115	ESRP2
116	RBFOX2
117	CELF3
118	SRSF9
119	SRSF5
120	PCBP4
121	QKI
122	RBM24
123	CPEB3
124	FMR1
125	RBM6
126	PABPC4
127	ZNF638
128	ENOX2
129	ZCRB1
130	IGF2BP3
131	LIN28B
132	ENOX1
133	RBM42
134	SAMD4B
135	RBFOX3
136	RBM41
137	RBMY1F
138	ESRP1
139	HNRNPA1L2
140	RBM38
141	HNRNPLL
142	ZRANB2
143	HNRNPA3
144	RBM4B
145	ZC3H10
146	YTHDC1
147	IGF2BP1
148	IGF2BP2
149	CNOT4
150	MEX3D
151	MEX3C
152	MEX3B
